# Genetic association study of psychotic experiences in UK Biobank

**DOI:** 10.1101/583468

**Authors:** Sophie E. Legge, Hannah J. Jones, Kimberley M. Kendall, Antonio F. Pardiñas, Georgina Menzies, Mathew Bracher-Smith, Valentina Escott-Price, Elliott Rees, Katrina A.S. Davis, Matthew Hotopf, Jeanne E. Savage, Danielle Posthuma, Peter Holmans, George Kirov, Michael J. Owen, Michael C. O’Donovan, Stanley Zammit, James T.R. Walters

**Author notes:** Both authors contributed equally to this project (Stanley Zammit, James T.R. Walters). Corresponding author*: Professor James Walters, MRC Centre for Neuropsychiatric Genetics and Genomics, Division of Psychological Medicine and Clinical Neurosciences, School of Medicine, Cardiff University, Cardiff, UK.

## Abstract

Psychotic experiences, such as hallucinations and delusions, are reported by approximately 5%-10% of the general population, though only a small proportion of individuals develop psychotic disorders such as schizophrenia or bipolar disorder. Studying the genetic aetiology of psychotic experiences in the general population, and its relationship with the genetic aetiology of other disorders, may increase our understanding of their pathological significance. Using the population-based UK Biobank sample, we performed the largest genetic association study of psychotic experiences in individuals without a psychotic disorder. We conducted three genome-wide association studies (GWAS) for (i) any psychotic experience (6123 cases vs. 121,843 controls), (ii) distressing psychotic experiences (2143 cases vs. 121,843 controls), and (iii) multiple occurrence psychotic experiences (3337 cases vs. 121,843 controls). Analyses of polygenic risk scores (PRS), genetic correlation, and copy number variation (CNV) were conducted to assess whether genetic liability to psychotic experiences is shared with schizophrenia and/or other neuropsychiatric disorders and traits. GWAS analyses identified four loci associated with psychotic experiences including a locus in Ankyrin-3 (*ANK3*, OR=1.16, *p*=3.06 × 10^−8^) with any psychotic experience and a locus in cannabinoid receptor 2 gene (*CNR2,* OR=0.66, *p*=3.78×10^−8^) with distressing psychotic experiences. PRS analyses identified associations between psychotic experiences and genetic liability for schizophrenia, major depressive disorder, and bipolar disorder, and these associations were stronger for distressing psychotic experiences. Genetic correlation analysis identified significant genetic correlations between psychotic experiences and major depressive disorder, schizophrenia, autism spectrum disorder and a cross-disorder GWAS. Individuals reporting psychotic experiences had an increased burden of CNVs previously associated with schizophrenia (OR=2.04, *p*=2.49×10^−4^) and of those associated with neurodevelopmental disorders more widely (OR=1.75, *p*=1.41×10^−3^). In conclusion, we identified four genome-wide significant loci in the largest GWAS of psychotic experiences from the population-based UK Biobank sample and found support for a shared genetic aetiology between psychotic experiences and schizophrenia, but also major depressive disorder, bipolar disorder and neurodevelopmental disorders.
