## Supplementary Table for "Genetic association study of psychotic experiences in UK Biobank"

### Sheet: Index
Supplementary Table	Description
Table S1	Independent SNPs with P < 1 x 10-5 from GWAS of any psychotic experience
Table S2	Independent SNPs with P < 1 x 10-5 from GWAS of distressing psychotic exeriences
Table S3	Independent SNPs with P < 1 x 10-5 from GWAS of multiple psychotic experiences
Table S4	Validation of PE GWAS in ALSPAC
Table S5	Genetic correlations
Table S6	Polygenic risk score (PRS) analysis
Table S7	PRS analysis covarying for schizophrenia PRS
Table S8	Depression PRS analysis removing individuals with depression
Table S9	Comparison of PRS between those did and did not complete the MHQ

### Sheet: Table S1
Supplementary Table 1: Independent SNPs (r2<0.1) with P < 1 x 10-5 from GWAS of any psychosis without individuals with diagnosis of SZ, BD or PSY, ordered by P-value
CHR	SNP	BP	alleleA	alleleB(risk)	INFO	all_maf	cases_maf	controls_maf	OR	OR_L95	OR_U95	SE	P	nearestGene	Function
10	rs10994278	62009219	T	C	0.976949	0.114826	0.130397	0.114043	1.1649	1.1036	1.22961	0.0279677	3.06e-08	ANK3	intronic
5	rs549656827	35349428	G	A	0.947034	0.0143292	0.0088887	0.0146026	0.605196	0.499681	0.732994	0.101136	3.3e-08	U3	intergenic
12	rs11611293	13113491	G	A	0.929618	0.0869703	0.0992183	0.0863548	1.16537	1.09651	1.23856	0.0322063	8.13e-07	RP11-392P7.6	ncRNA_intronic
18	rs1941335	26304708	A	G	0.994553	0.23982	0.221938	0.240719	0.899726	0.861321	0.939842	0.0222439	9.83e-07	RP11-510D21.1	intergenic
5	rs150598298	35241252	G	A	0.992829	0.0221665	0.0160401	0.0224744	0.709041	0.614254	0.818455	0.0735557	1.48e-06	PRLR	intergenic
16	rs150224592	3359627	A	G	0.862274	0.0167117	0.0119684	0.0169501	0.70254	0.59523	0.829196	0.0925412	1.6e-06	ZNF75A	intronic
20	rs117350223	20697416	C	T	1	0.020103	0.0144537	0.0203869	0.704702	0.605915	0.819595	0.0771853	1.69e-06	RALGAPA2	intergenic
5	rs1042720	148207633	G	A	1	0.305972	0.325576	0.304987	1.1001	1.05826	1.14358	0.0197978	1.81e-06	ADRB2	exonic
1	rs6679368	14515925	A	G	0.98953	0.283447	0.302245	0.282502	1.10016	1.05748	1.14456	0.0202896	2.66e-06	RP11-344F13.1	intergenic
6	rs2265919	146221753	A	G	0.999629	0.415626	0.395471	0.416639	0.915954	0.882588	0.950582	0.0189633	3.02e-06	SHPRH	intronic
12	rs10784413	64909603	G	C	0.949923	0.27689	0.294573	0.276001	1.09539	1.05259	1.13993	0.020853	3.66e-06	RP11-439H13.2	ncRNA_intronic
5	rs113706598	95125485	C	T	0.993193	0.021964	0.0161686	0.0222553	0.72201	0.625813	0.832994	0.0733035	4.51e-06	RHOBTB3:GLRX	intronic
1	rs1855219	190585303	T	G	0.987513	0.263984	0.281973	0.26308	1.10001	1.05648	1.14534	0.0206499	4.55e-06	RP11-463J7.2	intergenic
1	rs76261541	106453669	G	A	1	0.0291953	0.022538	0.0295298	0.757769	0.670997	0.855761	0.0619411	4.85e-06	RP11-24P14.1	intergenic
9	rs146873169	109932124	G	T	0.91305	0.0114633	0.00759026	0.0116579	0.648414	0.526963	0.797855	0.112017	5.52e-06	RP11-417L14.1	ncRNA_exonic
6	rs4276458	75909971	A	G	0.98905	0.306544	0.288426	0.307454	0.913025	0.877197	0.950316	0.0205345	6.23e-06	COL12A1	intronic
10	rs55634703	131364043	A	G	0.998585	0.0741017	0.0638528	0.0746167	0.845904	0.785566	0.910878	0.0378448	6.48e-06	MGMT	intronic
2	rs71431089	228839864	A	G	0.967243	0.0287698	0.022579	0.0290809	0.771254	0.682986	0.87093	0.0630351	6.66e-06	SPHKAP	intergenic
14	rs7151388	55230447	T	C	0.981067	0.327974	0.309845	0.328885	0.916116	0.880879	0.952762	0.0202504	7.44e-06	SAMD4A	intronic
2	rs34236350	241568326	C	T	0.998588	0.183779	0.198832	0.183023	1.10782	1.05849	1.15944	0.0232552	7.71e-06	GPR35	intronic
12	rs144388778	73687380	A	C	0.9705	0.0102068	0.00656225	0.0103899	0.629165	0.50349	0.78621	0.115871	7.91e-06	RP11-314D7.2	intergenic
3	rs6786378	5344246	A	C	0.983353	0.148395	0.162369	0.147693	1.11863	1.06481	1.17518	0.0253594	8.19e-06	AC026202.5	intergenic
2	rs13432319	192960857	G	A	0.970063	0.117731	0.130375	0.117096	1.13041	1.07095	1.19317	0.0279657	8.56e-06	TMEFF2	intronic
1	rs72657988	35688541	G	T	1	0.0825688	0.0934183	0.0820236	1.15323	1.0833	1.22768	0.0319265	8.97e-06	Y_RNA	intergenic
16	rs72814825	34874339	G	A	0.987823	0.0605398	0.0698231	0.0600733	1.17448	1.09346	1.2615	0.0366944	9.29e-06	RP11-14K3.1	ncRNA_intronic
7	rs10953987	123674827	A	T	0.994695	0.14177	0.127909	0.142467	0.88283	0.836226	0.932031	0.0277931	9.6e-06	RP5-921G16.1	ncRNA_intronic
15	rs72742975	64944934	G	A	0.985452	0.0154506	0.0110503	0.0156718	0.701813	0.590666	0.833876	0.0887749	9.62e-06	ZNF609	intronic

### Sheet: Table S2
Supplementary Table 2: Independent SNPs (r2<0.1) with P < 1 x 10-5 from GWAS of distressing PE without individuals with diagnosis of SZ, BD or PSY, ordered by P-value
CHR	SNP	BP	alleleA	alleleB(risk)	INFO	all_maf	cases_maf	controls_maf	OR	OR_L95	OR_U95	SE	P	nearestGene	Function
1	rs75459873	24256312	G	A	0.897454	0.0498508	0.033695	0.050135	0.660652	0.559093	0.780659	0.0910352	3.78e-08	CNR2	intronic
8	rs3849810	53009606	A	C	0.963725	0.196496	0.22901	0.195924	1.21904	1.13441	1.30998	0.0374604	4.55e-08	ST18	intergenic
3	rs113129860	128972947	C	G	0.921479	0.0171728	0.00872793	0.0173213	0.499515	0.361526	0.690172	0.173767	9.78e-07	COPG1	intronic
1	rs8880	24021224	C	T	1	0.0458802	0.0312646	0.0461372	0.667239	0.561203	0.793311	0.0884085	1.06e-06	RPL11	exonic
7	rs80000330	71449166	C	T	0.958154	0.016779	0.0267163	0.0166042	1.62572	1.34677	1.96246	0.0977562	1.25e-06	CALN1	intronic
8	rs58672202	94003291	G	C	0.997623	0.165079	0.191945	0.164606	1.20553	1.11645	1.30173	0.0392561	2.73e-06	TRIQK	intronic
9	rs150810031	75796400	C	A	0.990713	0.0211019	0.0118251	0.0212651	0.55077	0.416963	0.727517	0.143004	2.96e-06	ANXA1	intergenic
7	rs62460381	42834966	T	A	0.912412	0.0204183	0.0116652	0.0205723	0.561923	0.424597	0.743665	0.152365	2.97e-06	TCP1P1	ncRNA_exonic
4	rs76759500	47461838	A	G	0.938675	0.0499435	0.035554	0.0501966	0.697541	0.592805	0.820782	0.0859235	2.97e-06	COMMD8	intronic
2	rs76897920	142549946	G	T	1	0.0270232	0.0391974	0.0268091	1.48094	1.26676	1.73134	0.0798549	3.19e-06	LRP1B	intronic
11	rs116460231	123352181	C	A	0.948969	0.0134614	0.00632704	0.0135869	0.462271	0.316403	0.675386	0.200569	3.24e-06	LINC01059	intergenic
2	rs11885742	205062952	G	A	1	0.073964	0.0926272	0.0736357	1.28424	1.15695	1.42554	0.0532919	4.03e-06	AC009498.1	intergenic
2	rs62192567	118490246	A	G	0.996879	0.367116	0.334204	0.367695	0.863199	0.809685	0.92025	0.0327616	4.47e-06	AC009312.1	intergenic
15	rs141878770	59292674	G	A	0.98803	0.0543916	0.0393777	0.0546557	0.70901	0.607256	0.827815	0.0795917	4.69e-06	RNF111	intronic
11	rs2445146	18216334	T	C	0.995858	0.307578	0.275989	0.308133	0.855917	0.80003	0.915708	0.0345022	5.47e-06	RP11-113D6.9	intergenic
5	rs38050	52595030	G	A	0.99884	0.184084	0.158297	0.184538	0.831057	0.765128	0.902667	0.0422167	6.03e-06	RP11-94D20.1	intergenic
3	rs112213029	128893266	T	C	0.91465	0.0173493	0.00947096	0.0174878	0.537191	0.393772	0.732845	0.167486	6.15e-06	CNBP	intronic
10	rs2209295	10135545	C	T	0.968272	0.0435794	0.0578692	0.0433281	1.35622	1.19126	1.54403	0.0673369	6.81e-06	RP5-933E2.1	intergenic
18	rs62086133	45606461	G	A	0.982672	0.109229	0.0886893	0.10959	0.790723	0.711144	0.879207	0.0546786	7.2e-06	ZBTB7C	intronic
1	rs55942540	76776930	A	G	0.941424	0.0133849	0.0214726	0.0132427	1.63511	1.32614	2.01607	0.109791	8.44e-06	ST6GALNAC3	intronic
18	rs1642258	23152308	C	T	0.997171	0.44867	0.482169	0.448081	1.14691	1.07964	1.21837	0.0309291	8.8e-06	ZNF521	intergenic
17	rs191195095	9468872	G	T	0.957531	0.0158331	0.0247894	0.0156755	1.59618	1.31315	1.94022	0.101741	8.91e-06	STX8	intronic
3	rs113898461	128711196	G	A	0.956541	0.036843	0.0251773	0.0370482	0.671308	0.553895	0.81361	0.100703	9.55e-06	KIAA1257	intronic
6	rs17217523	115491019	G	C	0.99707	0.153717	0.129972	0.154135	0.819816	0.749475	0.896759	0.0458228	9.83e-06	RP11-126M14.1	intergenic
8	rs7816196	139153385	C	A	0.997905	0.310356	0.341351	0.309811	1.15457	1.08329	1.23053	0.0325934	9.94e-06	FAM135B	intronic

### Sheet: Table S3
Supplementary Table 3: Independent SNPs (r2<0.1) with P < 1 x 10-5 from GWAS of multiple PEs without individuals with diagnosis of SZ, BD or PSY, ordered by P-value
CHR	SNP	BP	alleleA	alleleB(risk)	INFO	all_maf	cases_maf	controls_maf	OR	OR_L95	OR_U95	SE	P	nearestGene	Function
12	rs11057865	125338777	G	A	0.965969	0.25686	0.22899	0.257623	0.855846	0.807768	0.906786	0.0300359	5.76e-08	SCARB1	intronic
8	rs73224730	27875310	T	C	0.985503	0.0625588	0.0488057	0.0629355	0.763969	0.68265	0.854975	0.0578666	7.38e-07	NUGGC	intergenic
17	rs76178695	5534920	G	A	0.993903	0.0261245	0.0172922	0.0263664	0.649785	0.539658	0.782386	0.095134	1.08e-06	NLRP1	intergenic
10	rs2196742	133044088	G	A	0.976465	0.0522133	0.0401113	0.0525448	0.753486	0.665909	0.852581	0.0638675	1.7e-06	TCERG1L	intronic
5	rs9324814	154766648	A	T	0.998617	0.336943	0.363991	0.336202	1.12996	1.07424	1.18857	0.0258559	2.67e-06	CTC-447K7.1	intergenic
15	rs56165042	31384844	C	T	0.990104	0.101507	0.0853709	0.101949	0.822208	0.753808	0.896815	0.0445802	2.75e-06	TRPM1	intronic
1	rs112530412	244626703	G	A	0.968689	0.0208598	0.0136104	0.0210584	0.641439	0.520512	0.79046	0.108602	3.76e-06	C1orf101	intronic
12	rs7132359	31145305	G	C	0.991635	0.0748923	0.0899552	0.0744798	1.22832	1.12799	1.33757	0.0436499	3.84e-06	TSPAN11	UTR3
5	rs72731778	8296500	G	T	1	0.0228271	0.0149835	0.0230419	0.644951	0.528438	0.787155	0.101446	3.92e-06	RP11-480D4.1	intergenic
12	rs11611293	13113491	G	A	0.929505	0.0867812	0.102351	0.0863548	1.20635	1.11316	1.30736	0.042493	4.5e-06	RP11-392P7.6	ncRNA_intronic
14	rs117669414	100062418	G	A	1	0.0205744	0.0131855	0.0207767	0.629746	0.50936	0.778585	0.108205	4.92e-06	CCDC85C	intronic
20	rs73136309	59007041	G	A	0.996522	0.0252841	0.0345573	0.0250301	1.39425	1.21966	1.59384	0.0684113	5.33e-06	RP5-1043L13.1	ncRNA_intronic
3	rs34014639	124128656	A	G	1	0.0293897	0.0392568	0.0291194	1.36236	1.20134	1.54495	0.064406	5.53e-06	KALRN	intronic
6	rs9320618	117977193	A	G	0.999087	0.268707	0.2932	0.268036	1.13283	1.07386	1.19504	0.027283	5.65e-06	NEPNP	intergenic
6	rs62443303	86119873	G	T	0.977791	0.179456	0.200568	0.178878	1.15168	1.08374	1.22388	0.0313644	5.93e-06	DUTP5	intergenic
12	rs1667579	122239074	C	A	0.999256	0.190769	0.212573	0.190172	0.869871	0.819617	0.923206	0.0303702	7.68e-06	RHOF:AC084018.1:RP11-347I19.8	ncRNA_intronic
20	rs73259099	13161959	C	A	0.984017	0.0234792	0.0319002	0.0232486	1.3844	1.20469	1.59091	0.0714387	8.21e-06	SPTLC3	intergenic
11	rs76058783	23250749	A	G	0.989374	0.0317888	0.0228837	0.0320327	0.707696	0.601841	0.83217	0.0832157	8.65e-06	RP11-266A24.1	intergenic
11	rs139904896	68401472	C	T	0.926333	0.0742355	0.0612206	0.074592	0.809049	0.731172	0.895221	0.0537645	9.13e-06	AP003096.1	intergenic
10	rs16914670	62020728	G	C	0.992447	0.126425	0.14467	0.125926	1.17403	1.09548	1.2582	0.0354484	9.71e-06	ANK3	intronic
9	rs78658894	18722547	G	A	0.984481	0.0160967	0.00992145	0.0162658	0.606049	0.474786	0.773602	0.125929	1e-05	NA	NA

### Sheet: Table S4
Supplementary Table 4: Validation of PE GWAS in ALSPAC
Age (years)	PE measure	Source	exposure	PRS p-value threshold	Effect†	Standard Error	p-value	lower 95% confidence level	upper 95% confidence level	pseudo r2	N
12 and/or 18	Definite versus suspected PE or none	PLIKSi	any PE PRS	0.5	1.12637	0.0574433	0.0196238	1.01923	1.24478	0.0018807	5310
12 and/or 18	Definite versus suspected PE or none	PLIKSi	any PE PRS	0.4	1.12596	0.0574228	0.0200096	1.01885	1.24432	0.0018699	5310
12 and/or 18	Definite versus suspected PE or none	PLIKSi	any PE PRS	0.3	1.12584	0.0572885	0.019838	1.01898	1.24392	0.0018741	5310
12 and/or 18	Definite versus suspected PE or none	PLIKSi	any PE PRS	0.2	1.13661	0.0580893	0.0122252	1.02828	1.25636	0.0021701	5310
12 and/or 18	Definite versus suspected PE or none	PLIKSi	any PE PRS	0.1	1.11017	0.0568853	0.041382	1.00409	1.22745	0.0014393	5310
12 and/or 18	Definite versus suspected PE or none	PLIKSi	any PE PRS	0.05	1.11274	0.0567393	0.0361705	1.00691	1.22969	0.0015166	5310
12 and/or 18	Definite versus suspected PE or none	PLIKSi	any PE PRS	0.01	1.0904	0.0556643	0.0900098	0.986582	1.20515	0.0009935	5310
12 and/or 18	Definite versus suspected PE or none	PLIKSi	any PE PRS	0.001	1.09867	0.0559695	0.0647276	0.994269	1.21403	0.0011793	5310
12 and/or 18	Definite versus suspected PE or none	PLIKSi	any PE PRS	0.0001	1.00856	0.0519782	0.868565	0.911666	1.11576	9.45e-06	5310
12 and/or 18	Definite versus suspected PE or none	PLIKSi	any PE PRS	1e-05	1.03028	0.0535162	0.565805	0.93055	1.14069	0.0001143	5310
13 and/or 18	Definite versus suspected PE or none	PLIKSi	any PE PRS	1e-06	0.924449	0.0471482	0.123487	0.836508	1.02163	0.0008057	5310
14 and/or 18	Definite versus suspected PE or none	PLIKSi	any PE PRS	1e-07	0.902797	0.0447583	0.0391514	0.819199	0.994925	0.001424	5310
12 and/or 18	Definite versus suspected PE or none	PLIKSi	any PE PRS	5e-08	0.946859	0.0507276	0.308093	0.852477	1.05169	0.0003699	5310
18	Suspected or definite PE versus none	PLIKSi	any PE PRS	0.5	1.16293	0.0698266	0.0119426	1.03382	1.30816	0.0031454	3407
18	Suspected or definite PE versus none	PLIKSi	any PE PRS	0.4	1.16494	0.0701424	0.0112247	1.03527	1.31086	0.0032023	3407
18	Suspected or definite PE versus none	PLIKSi	any PE PRS	0.3	1.16412	0.069979	0.0114745	1.03473	1.30968	0.0031799	3407
18	Suspected or definite PE versus none	PLIKSi	any PE PRS	0.2	1.18383	0.0715837	0.0052568	1.05153	1.33279	0.0038809	3407
18	Suspected or definite PE versus none	PLIKSi	any PE PRS	0.1	1.19693	0.0727334	0.0030951	1.06253	1.34832	0.0043726	3407
18	Suspected or definite PE versus none	PLIKSi	any PE PRS	0.05	1.25394	0.0760535	0.0001907	1.1134	1.41223	0.006974	3407
18	Suspected or definite PE versus none	PLIKSi	any PE PRS	0.01	1.21016	0.0728448	0.00153	1.07549	1.3617	0.0050155	3407
18	Suspected or definite PE versus none	PLIKSi	any PE PRS	0.001	1.23329	0.0751381	0.0005781	1.09447	1.38971	0.0059081	3407
18	Suspected or definite PE versus none	PLIKSi	any PE PRS	0.0001	1.06217	0.0653553	0.326996	0.941495	1.1983	0.0004772	3407
18	Suspected or definite PE versus none	PLIKSi	any PE PRS	1e-05	1.11349	0.0702055	0.0881958	0.984053	1.25995	0.0014669	3407
18	Suspected or definite PE versus none	PLIKSi	any PE PRS	1e-06	0.954308	0.0586732	0.446847	0.84597	1.07652	0.0002842	3407
18	Suspected or definite PE versus none	PLIKSi	any PE PRS	1e-07	0.944967	0.0564016	0.34294	0.840643	1.06224	0.0004386	3407
18	Suspected or definite PE versus none	PLIKSi	any PE PRS	5e-08	0.991325	0.0604572	0.8864	0.879639	1.11719	1.02e-05	3407
18	Definite versus suspected PE or none	PLIKSi	any PE PRS	0.5	1.20311	0.0955008	0.0198344	1.02977	1.40563	0.0041614	3407
18	Definite versus suspected PE or none	PLIKSi	any PE PRS	0.4	1.20034	0.0955595	0.0218026	1.02693	1.40304	0.0040379	3407
18	Definite versus suspected PE or none	PLIKSi	any PE PRS	0.3	1.19207	0.0946847	0.0269698	1.02022	1.39288	0.0037494	3407
18	Definite versus suspected PE or none	PLIKSi	any PE PRS	0.2	1.23188	0.0985	0.0091039	1.05319	1.44089	0.0052231	3407
18	Definite versus suspected PE or none	PLIKSi	any PE PRS	0.1	1.21647	0.0977003	0.0146931	1.0393	1.42386	0.004581	3407
18	Definite versus suspected PE or none	PLIKSi	any PE PRS	0.05	1.24688	0.0997104	0.0057957	1.06599	1.45845	0.0058603	3407
18	Definite versus suspected PE or none	PLIKSi	any PE PRS	0.01	1.21668	0.0966634	0.0135648	1.04124	1.42168	0.0046813	3407
18	Definite versus suspected PE or none	PLIKSi	any PE PRS	0.001	1.19998	0.0963305	0.0231468	1.02528	1.40445	0.0039507	3407
18	Definite versus suspected PE or none	PLIKSi	any PE PRS	0.0001	0.962024	0.0779542	0.632803	0.820752	1.12761	0.0001742	3407
18	Definite versus suspected PE or none	PLIKSi	any PE PRS	1e-05	0.990846	0.080264	0.909617	0.845384	1.16134	9.83e-06	3407
18	Definite versus suspected PE or none	PLIKSi	any PE PRS	1e-06	0.851919	0.0661632	0.0390594	0.731629	0.991987	0.0031216	3407
18	Definite versus suspected PE or none	PLIKSi	any PE PRS	1e-07	0.87148	0.0654623	0.0670529	0.752174	1.00971	0.0024329	3407
18	Definite versus suspected PE or none	PLIKSi	any PE PRS	5e-08	0.880212	0.0792372	0.156375	0.737839	1.05006	0.0016645	3407
12	Suspected or definite PE versus none	PLIKSi	any PE PRS	0.5	1.07574	0.0445888	0.0781814	0.991801	1.16678	0.0007905	4983
12	Suspected or definite PE versus none	PLIKSi	any PE PRS	0.4	1.0703	0.0443295	0.100927	0.986851	1.16081	0.0006858	4983
12	Suspected or definite PE versus none	PLIKSi	any PE PRS	0.3	1.07006	0.0442196	0.101311	0.986805	1.16033	0.0006841	4983
12	Suspected or definite PE versus none	PLIKSi	any PE PRS	0.2	1.05795	0.0438883	0.174492	0.975334	1.14756	0.0004699	4983
12	Suspected or definite PE versus none	PLIKSi	any PE PRS	0.1	1.05822	0.043951	0.173029	0.975492	1.14797	0.0004734	4983
12	Suspected or definite PE versus none	PLIKSi	any PE PRS	0.05	1.04925	0.0432703	0.243708	0.967778	1.13758	0.0003462	4983
12	Suspected or definite PE versus none	PLIKSi	any PE PRS	0.01	1.06271	0.0439615	0.141454	0.979952	1.15247	0.0005512	4983
12	Suspected or definite PE versus none	PLIKSi	any PE PRS	0.001	1.11948	0.0462107	0.0062543	1.03247	1.21381	0.0019096	4983
12	Suspected or definite PE versus none	PLIKSi	any PE PRS	0.0001	1.09864	0.0460315	0.0247475	1.01203	1.19267	0.0012876	4983
12	Suspected or definite PE versus none	PLIKSi	any PE PRS	1e-05	1.07507	0.0457169	0.0887009	0.989102	1.16852	0.0007453	4983
12	Suspected or definite PE versus none	PLIKSi	any PE PRS	1e-06	1.02182	0.0436773	0.61352	0.939705	1.11112	6.52e-05	4983
12	Suspected or definite PE versus none	PLIKSi	any PE PRS	1e-07	1.008	0.0428146	0.851247	0.92748	1.0955	8.97e-06	4983
12	Suspected or definite PE versus none	PLIKSi	any PE PRS	5e-08	0.987048	0.0413198	0.755489	0.909296	1.07145	2.49e-05	4983
12	Definite versus suspected PE or none	PLIKSi	any PE PRS	0.5	1.10436	0.0682798	0.108367	0.978328	1.24663	0.001212	4983
12	Definite versus suspected PE or none	PLIKSi	any PE PRS	0.4	1.10239	0.0681319	0.11472	0.976629	1.24436	0.0011703	4983
12	Definite versus suspected PE or none	PLIKSi	any PE PRS	0.3	1.10513	0.0681294	0.104923	0.979347	1.24706	0.0012361	4983
12	Definite versus suspected PE or none	PLIKSi	any PE PRS	0.2	1.10314	0.0683114	0.112918	0.977061	1.2455	0.0011821	4983
12	Definite versus suspected PE or none	PLIKSi	any PE PRS	0.1	1.06859	0.0662369	0.284521	0.946342	1.20663	0.000539	4983
12	Definite versus suspected PE or none	PLIKSi	any PE PRS	0.05	1.06657	0.0656221	0.294895	0.945403	1.20326	0.0005158	4983
12	Definite versus suspected PE or none	PLIKSi	any PE PRS	0.01	1.04529	0.0644827	0.472728	0.926249	1.17963	0.0002424	4983
12	Definite versus suspected PE or none	PLIKSi	any PE PRS	0.001	1.07158	0.065855	0.260626	0.949976	1.20875	0.0005953	4983
12	Definite versus suspected PE or none	PLIKSi	any PE PRS	0.0001	1.03741	0.0646928	0.555926	0.918054	1.17228	0.0001631	4983
12	Definite versus suspected PE or none	PLIKSi	any PE PRS	1e-05	1.0204	0.0641085	0.747842	0.902181	1.15412	4.87e-05	4983
12	Definite versus suspected PE or none	PLIKSi	any PE PRS	1e-06	0.961399	0.0602192	0.529693	0.850329	1.08698	0.0001841	4983
12	Definite versus suspected PE or none	PLIKSi	any PE PRS	1e-07	0.91953	0.0559355	0.167858	0.816182	1.03597	0.0008704	4983
12	Definite versus suspected PE or none	PLIKSi	any PE PRS	5e-08	0.968913	0.061631	0.619559	0.855345	1.09756	0.000118	4983
16.5	PE lantent trait	PLIKSq	any PE PRS	0.5	0.021	0.028	0.46	-0.03388	0.07588	-	3604
16.5	PE lantent trait	PLIKSq	any PE PRS	0.4	0.028	0.028	0.32	-0.02688	0.08288	-	3604
16.5	PE lantent trait	PLIKSq	any PE PRS	0.3	0.023	0.028	0.422	-0.03188	0.07788	-	3604
16.5	PE lantent trait	PLIKSq	any PE PRS	0.2	0.005	0.028	0.858	-0.04988	0.05988	-	3604
16.5	PE lantent trait	PLIKSq	any PE PRS	0.1	0.012	0.028	0.664	-0.04288	0.06688	-	3604
16.5	PE lantent trait	PLIKSq	any PE PRS	0.05	0.032	0.028	0.256	-0.02288	0.08688	-	3604
16.5	PE lantent trait	PLIKSq	any PE PRS	0.01	0.026	0.028	0.357	-0.02888	0.08088	-	3604
16.5	PE lantent trait	PLIKSq	any PE PRS	0.001	0.015	0.028	0.598	-0.03988	0.06988	-	3604
16.5	PE lantent trait	PLIKSq	any PE PRS	0.0001	0.05	0.027	0.067	-0.00292	0.10292	-	3604
16.5	PE lantent trait	PLIKSq	any PE PRS	1e-05	0.02	0.028	0.479	-0.03488	0.07488	-	3604
16.5	PE lantent trait	PLIKSq	any PE PRS	1e-06	0.045	0.029	0.117	-0.01184	0.10184	-	3604
16.5	PE lantent trait	PLIKSq	any PE PRS	1e-07	0.058	0.028	0.039	0.00312	0.11288	-	3604
16.5	PE lantent trait	PLIKSq	any PE PRS	5e-08	0.058	0.028	0.038	0.00312	0.11288	-	3604
18	Any anxiety disorder		any PE PRS	0.5	1.04902	0.060096	0.403546	0.937602	1.17367	0.0003223	3296
18	Any anxiety disorder		any PE PRS	0.4	1.04019	0.0596999	0.49233	0.929525	1.16404	0.0002177	3296
18	Any anxiety disorder		any PE PRS	0.3	1.04024	0.0596685	0.49163	0.929623	1.16401	0.0002184	3296
18	Any anxiety disorder		any PE PRS	0.2	1.03175	0.0594694	0.58763	0.921535	1.15515	0.0001358	3296
18	Any anxiety disorder		any PE PRS	0.1	1.05278	0.0607476	0.372699	0.940206	1.17884	0.0003673	3296
18	Any anxiety disorder		any PE PRS	0.05	1.08141	0.0620563	0.172624	0.966369	1.21014	0.0008607	3296
18	Any anxiety disorder		any PE PRS	0.01	1.00817	0.0574654	0.886459	0.901605	1.12733	9.41e-06	3296
18	Any anxiety disorder		any PE PRS	0.001	1.06509	0.0610763	0.271506	0.951861	1.19178	0.0005584	3296
18	Any anxiety disorder		any PE PRS	0.0001	1.01725	0.0593698	0.769473	0.907297	1.14053	3.97e-05	3296
18	Any anxiety disorder		any PE PRS	1e-05	1.04032	0.0606797	0.498026	0.927931	1.16631	0.0002132	3296
18	Any anxiety disorder		any PE PRS	1e-06	0.978305	0.0573562	0.708312	0.872107	1.09743	6.43e-05	3296
18	Any anxiety disorder		any PE PRS	1e-07	1.04334	0.0612366	0.469706	0.92997	1.17054	0.000244	3296
18	Any anxiety disorder		any PE PRS	5e-08	1.04822	0.0587609	0.400807	0.939157	1.16996	0.0003184	3296
18	ICD-10 depression		any PE PRS	0.5	1.18656	0.0772501	0.0086021	1.04442	1.34805	0.0038654	3296
18	ICD-10 depression		any PE PRS	0.4	1.17648	0.0767812	0.012762	1.03522	1.33702	0.0034736	3296
18	ICD-10 depression		any PE PRS	0.3	1.16813	0.0760819	0.0170318	1.02814	1.32719	0.0031846	3296
18	ICD-10 depression		any PE PRS	0.2	1.14	0.0745737	0.0451748	1.00282	1.29595	0.0022428	3296
18	ICD-10 depression		any PE PRS	0.1	1.14615	0.0751644	0.037522	1.00791	1.30336	0.0024234	3296
18	ICD-10 depression		any PE PRS	0.05	1.09266	0.0709535	0.172347	0.962083	1.24097	0.0010406	3296
18	ICD-10 depression		any PE PRS	0.01	1.07154	0.0692101	0.284729	0.944124	1.21615	0.0006386	3296
18	ICD-10 depression		any PE PRS	0.001	1.21618	0.079174	0.0026437	1.0705	1.3817	0.0050571	3296
18	ICD-10 depression		any PE PRS	0.0001	1.06721	0.0705883	0.325419	0.937448	1.21493	0.0005398	3296
18	ICD-10 depression		any PE PRS	1e-05	1.0352	0.0682405	0.599778	0.909726	1.17797	0.0001543	3296
18	ICD-10 depression		any PE PRS	1e-06	1.05179	0.0713483	0.456674	0.920846	1.20135	0.0003119	3296
18	ICD-10 depression		any PE PRS	1e-07	1.07205	0.0719786	0.300067	0.939868	1.22283	0.0006094	3296
18	ICD-10 depression		any PE PRS	5e-08	1.02745	0.0660282	0.673493	0.905854	1.16536	9.75e-05	3296
† Note that for PEs measured at 12 and 18 years, effect sizes represent odds ratios per standard deviation increase in PRS. For the PE latent trait at age 16.5 years effect sizes represent standard deviation change in latent trait per standard deviation change in PRS.

### Sheet: Table S5
Supplementary Table 5: Genetic correlations
Trait1	PMID	Trait2	PMID	rg	se	z	p	h2_obs	h2_obs_se	h2_int	h2_int_se	gcov_int	gcov_int_se
Any Psychotic Experience	NA	PGC Cross Disorder	23453885	0.3029	0.0956	3.1683	0.0015334	0.1715	0.0129	1.0138	0.0114	0.0032	0.0063
Any Psychotic Experience	NA	PGC ADHD (European)	30478444	0.2392	0.0844	2.8328	0.0046138	0.2367	0.0156	1.0327	0.0104	0.0048	0.0066
Any Psychotic Experience	NA	PGC Autism	https://doi.org/10.1101/224774	0.3853	0.1024	3.7623	0.00016838	0.1938	0.0165	1.0093	0.0096	-0.0014	0.0061
Any Psychotic Experience	NA	Intelligence (omitting UK Biobank)	29942086	0.11	0.0802	1.3714	0.17024	0.1721	0.0106	1.0724	0.0084	-0.0066	0.0049
Any Psychotic Experience	NA	PGC Major Depressive Disorder	29700475	0.4617	0.0701	6.582	4.6411e-11	0.0502	0.0022	1.019	0.0097	0.0047	0.0051
Any Psychotic Experience	NA	PGC Bipolar Disorder	https://doi.org/10.1101/173062	0.1495	0.0685	2.1806	0.02921	0.1215	0.0062	1.0214	0.0101	0.0072	0.0061
Any Psychotic Experience	NA	Schizophrenia	29483656	0.2087	0.0526	3.9668	7.2853e-05	0.4203	0.0155	1.0542	0.0119	0.0079	0.0059
PGC Cross Disorder	23453885	PGC ADHD (European)	30478444	0.2678	0.0463	5.7868	7.1754e-09	0.2451	0.0175	1.0211	0.0138	0.1057	0.008
PGC Cross Disorder	23453885	PGC Autism	https://doi.org/10.1101/224774	0.4603	0.0461	9.9922	1.649e-23	0.2056	0.0194	0.9963	0.012	0.1716	0.0083
PGC Cross Disorder	23453885	Intelligence (omitting UK Biobank)	29942086	0.0279	0.0465	0.6009	0.5479	0.1783	0.0123	1.0638	0.0115	0.0033	0.0076
PGC Cross Disorder	23453885	PGC Major Depressive Disorder	29700475	0.4997	0.0355	14.067	6.0572e-45	0.0517	0.0023	1.007	0.014	0.1153	0.0086
PGC Cross Disorder	23453885	PGC Bipolar Disorder	https://doi.org/10.1101/173062	0.7679	0.0305	25.2112	3.0181e-140	0.1201	0.007	1.0253	0.0127	0.3246	0.0092
PGC Cross Disorder	23453885	Schizophrenia	29483656	0.927	0.0275	33.6573	2.4394e-248	0.4219	0.0169	1.0481	0.0182	0.2638	0.0096
PGC ADHD (European)	30478444	PGC Autism	https://doi.org/10.1101/224774	0.3459	0.0511	6.7648	1.3345e-11	0.1946	0.0169	1.0077	0.0097	0.3626	0.0073
PGC ADHD (European)	30478444	Intelligence (omitting UK Biobank)	29942086	-0.3868	0.0441	-8.7731	1.7381e-18	0.1746	0.0117	1.0694	0.0098	-0.0042	0.007
PGC ADHD (European)	30478444	PGC Major Depressive Disorder	29700475	0.4266	0.0341	12.5278	5.2607e-36	0.0512	0.0024	1.0117	0.0127	0.0988	0.008
PGC ADHD (European)	30478444	PGC Bipolar Disorder	https://doi.org/10.1101/173062	0.1164	0.0409	2.8416	0.0044893	0.1137	0.0065	1.0474	0.0118	0.0405	0.0073
PGC ADHD (European)	30478444	Schizophrenia	29483656	0.1679	0.033	5.0882	3.6155e-07	0.373	0.0163	1.1543	0.0174	0.0289	0.0083
PGC Autism	https://doi.org/10.1101/224774	Intelligence (omitting UK Biobank)	29942086	0.2679	0.0464	5.7729	7.7898e-09	0.173	0.0119	1.0722	0.0102	0.0007	0.0067
PGC Autism	https://doi.org/10.1101/224774	PGC Major Depressive Disorder	29700475	0.4379	0.0391	11.1954	4.296e-29	0.0511	0.0023	1.0125	0.0129	0.0807	0.0074
PGC Autism	https://doi.org/10.1101/224774	PGC Bipolar Disorder	https://doi.org/10.1101/173062	0.1321	0.0491	2.692	0.007103	0.1135	0.0066	1.0483	0.0118	0.0142	0.0078
PGC Autism	https://doi.org/10.1101/224774	Schizophrenia	29483656	0.2379	0.0411	5.7904	7.0226e-09	0.3708	0.016	1.16	0.0175	0.017	0.0087
Intelligence (omitting UK Biobank)	29942086	PGC Major Depressive Disorder	29700475	-0.0238	0.0339	-0.7025	0.48237	0.0508	0.0022	1.0156	0.01	-0.0005	0.0064
Intelligence (omitting UK Biobank)	29942086	PGC Bipolar Disorder	https://doi.org/10.1101/173062	0.0031	0.0385	0.0797	0.93645	0.1211	0.0064	1.0251	0.0101	0.0142	0.007
Intelligence (omitting UK Biobank)	29942086	Schizophrenia	29483656	-0.1493	0.0305	-4.8974	9.7133e-07	0.4166	0.0159	1.0662	0.0136	0.0033	0.0076
PGC Major Depressive Disorder	29700475	PGC Bipolar Disorder	https://doi.org/10.1101/173062	0.3435	0.0283	12.1231	7.9727e-34	0.1222	0.0063	1.0198	0.0098	0.055	0.0081
PGC Major Depressive Disorder	29700475	Schizophrenia	29483656	0.3389	0.0226	14.9762	1.0504e-50	0.4212	0.0151	1.0543	0.0121	0.0315	0.0075
PGC Bipolar Disorder	https://doi.org/10.1101/173062	Schizophrenia	29483656	0.6668	0.0212	31.3833	3.4151e-216	0.4219	0.0159	1.0522	0.0155	0.1899	0.0089
Neuroticism	25993607	Any Psychotic Experience	NA	0.3996	0.184	2.1718	0.029873	0.0209	0.004	0.9989	0.009	-0.0072	0.0058
Neuroticism	25993607	PGC Cross Disorder	23453885	0.4904	0.1362	3.599	0.00031938	0.1596	0.0148	1.0445	0.0141	0.023	0.0083
Neuroticism	25993607	PGC ADHD (European)	30478444	0.3415	0.1336	2.5562	0.010582	0.2404	0.0177	1.0467	0.0137	0.0025	0.008
Neuroticism	25993607	PGC Autism	https://doi.org/10.1101/224774	0.215	0.1427	1.5066	0.13191	0.2084	0.0195	1.0055	0.013	-0.0046	0.0083
Neuroticism	25993607	Intelligence (omitting UK Biobank)	29942086	-0.1938	0.1095	-1.7695	0.076818	0.1747	0.0118	1.083	0.0117	-0.0298	0.0073
Neuroticism	25993607	PGC Major Depressive Disorder	29700475	0.8006	0.121	6.6174	3.6547e-11	0.0527	0.0025	1.024	0.0136	0.021	0.0069
Neuroticism	25993607	PGC Bipolar Disorder	https://doi.org/10.1101/173062	0.1943	0.1058	1.8353	0.066456	0.1218	0.0069	1.04	0.0122	-0.0064	0.0081
Neuroticism	25993607	Schizophrenia	29483656	0.2176	0.075	2.9008	0.0037224	0.4303	0.017	1.0794	0.0182	0.0075	0.0077

### Sheet: Table S6
Supplementary Table 6: Polygenic risk score analysis
Schizophrenia PRS
Phenotype	Cases	Controls	R2	AUC	OR (95% CI)	P
Any PE vs. controls	6132	122066	0.0011	0.512	1.09 (1.06-1.12)	2.96e-11
Distressing PE vs. controls	2146	122066	0.0026	0.531	1.18 (1.13-1.23)	4.86e-13
Distressing PE vs. undistressing PE	2146	3810	0.0042	0.514	1.13 (1.07-1.19)	2.3e-05
Undistressing PE vs. controls	3804	122066	0.0002	0.503	1.05 (0.01-1.08)	0.00825
Multiple PEs vs. controls	3343	122066	0.0013	0.515	1 .11 (1.08-1.15)	2.13e-09
Visual hallucinations	4053	123985	0.0006	0.507	1.08 (1.04-1.11)	1.04e-05
Auditory hallucinations	2026	126831	0.0008	0.511	1.10 (1.05-1.15)	7.05e-05
Delusions of reference	677	128401	0.0032	0.526	1.23 (1.13-1.32)	2.75e-07
Delusions of persecution	755	128414	0.0043	0.554	1.26 (1.17-1.36)	5.84e-10
Bipolar Disorder PRS
Phenotype	Cases	Controls	R2	AUC	OR (95% CI)	P
Any PE vs. controls	6132	122066	0.0006	0.507	1.07 (1.04-1.10)	5.11e-07
Distressing PE vs. controls	2146	122066	0.002	0.524	1.15 (1.10-1.20)	3.77e-10
Distressing PE vs. undistressing PE	2146	3810	0.0036	0.514	1.11 (1.05-1.17)	9.17e-05
Undistressing PE vs. controls	3804	122066	0.0001	0.501	1.03 (1.00-1.06)	0.079
Multiple PE vs. controls	3343	122066	0.0007	0.51	1.08 (1.04-1.12)	1.53e-05
Visual hallucinations	4053	123985	0.0001	0.501	1.04 (1.00-1.07)	0.0279
Auditory hallucinations	2026	126831	0.0004	0.507	1.07 (1.02-1.12)	0.00439
Delusions of reference	677	128401	0.0009	0.505	1.11 (1.03-1.20)	0.0057
Delusions of persecution	755	128414	0.0029	0.539	1.21 (1.12-1.30)	3.9e-07
Depression PRS
Phenotype	Cases	Controls	R2	AUC	OR (95% CI)	P
Any PE vs. controls	6132	122066	0.0032	0.525	1.16 (1.13-1.19)	1.48e-30
Distressing PE vs. controls	2146	122066	0.0049	0.542	1.24 (1.19-1.29)	5.07e-23
Distressing PE vs. undistressing PE	2146	3810	0.0036	0.511	1.11 (1.05-1.17)	8.24e-05
Undistressing PE vs. controls	3804	122066	0.0015	0.516	1.12 (1.08-1.15)	3.87e-11
Multiple PE vs. controls	3343	122066	0.0038	0.531	1.19 (1.15-1.24)	5.21e-24
Visual hallucinations	4053	123985	0.0022	0.52	1.14 (1.11-1.18)	1.44e-16
Auditory hallucinations	2026	126831	0.0037	0.533	1.21 (1.16-1.26)	4.13e-17
Delusions of reference	677	128401	0.0001	0.506	1.10 (1.02-1.18)	0.017
Delusions of persecution	755	128414	0.0072	0.571	1.34 (1.25-1.44)	1.11e-15
Neuroticism PRS
Phenotype	Cases	Controls	R2	AUC	OR (95% CI)	P
Any PE vs. controls	6132	122066	1e-05	0.501	1.03 (1.00-1.05)	0.043
Distressing PE vs. controls	2146	122066	1e-05	0.506	1.06 (1.02-1.11)	0.00505
Distressing PE vs. undistressing PE	2146	3810	0.0012	0.505	1.06 (0.01-1.12)	0.025
Undistressing PE vs. controls	3804	122066	4e-06	0.5	1.00 (0.97-1.03)	0.988
Multiple PE vs. controls	3343	122066	0.0003	0.502	1.05 (1.01-1.09)	0.00615
Visual hallucinations	4053	123985	0.0002	0.502	1.02 (0.99-1.05)	0.29
Auditory hallucinations	2026	126831	0.0001	0.501	1.02 (0.98-1.07)	0.271
Delusions of reference	677	128401	0.0009	0.509	1.12 (1.03-1.20)	0.00456
Delusions of persecution	755	128414	0.0013	0.526	1.13 (1.05-1.22)	0.000731
Intelligence PRS
Phenotype	Cases	Controls	R2	AUC	OR (95% CI)	P
Any PE vs. controls	6132	122066	-2e-06	0.5	1.01 (0.98-1.04)	0.684
Distressing PE vs. controls	2146	122066	-2e-06	0.5	1.00 (0.95-1.05)	0.998
Distressing PE vs. undistressing PE	2146	3810	0.0001	0.501	0.98 (0.92-1.05)	0.578
Undistressing PE vs. controls	3804	122066	3e-05	0.501	1.02 (0.98-1.06)	0.348
Multiple PE vs. controls	3343	122066	4e-05	0.5	1.02 (0.98-1.06)	0.414
Visual hallucinations	4053	123985	-2e-05	0.5	0.99 (0.96-1.03)	0.715
Auditory hallucinations	2026	126831	1e-05	0.501	0.99 (0.94-1.05)	0.836
Delusions of reference	677	128401	2e-05	0.496	1.03 (0.94-1.13)	0.496
Delusions of persecution	755	128414	7e-05	0.505	0.97 (0.89-1.05)	0.45

### Sheet: Table S7
Supplementary Table 7: PRS analysis covarying for schizophrenia PRS
Bipolar Disorder PRS
Phenotype	Cases	Controls	R2	AUC	OR (95% CI)	P
Any PE vs. controls	6132	122066	0.00027	0.5019	1.05 (1.02-1.08)	0.000903
Distressing PE vs. controls	2146	122066	0.00197	0.5242	1.15 (1.10-1.20)	3.77e-10
Distressing PE vs. undistressing PE	2146	3810	0.00178	0.508	1.08 (1.02-1.14)	0.00538
Multiple PE vs. controls	3343	122066	0.00028	0.5022	1.05 (1.02-1.09)	0.00535
Visual hallucinations	4053	123985	3e-05	0.5001	1.02 (0.98-1.05)	0.306
Auditory hallucinations	2026	126831	0.00017	0.5015	1.04 (0.99-1.09)	0.0681
Delusions of reference	677	128401	0.00024	0.5008	1.06 (0.98-1.15)	0.161
Delusions of persecution	755	128414	0.00137	0.509	1.14 (1.06-1.23)	0.000458
Depression PRS
Phenotype	Cases	Controls	R2	AUC	OR (95% CI)	P
Any PE vs. controls	6132	122066	0.00282	0.5181	1.15 (1.12-1.18)	7.45e-27
Distressing PE vs. controls	2146	122066	0.0041	0.5226	1.22 (1.17-1.27)	1.73e-19
Distressing PE vs. undistressing PE	2146	3810	0.0027	0.5067	1.10 (1.04-1.16)	0.000613
Multiple PE vs. controls	3343	122066	0.00325	0.5204	1.18 (1.14-1.22)	4.64e-21
Visual hallucinations	4053	123985	0.00192	0.5157	1.13 (1.10-1.17)	8.39e-15
Auditory hallucinations	2026	126831	0.0033	0.5256	1.20 (1.15-1.25)	1.63e-15
Delusions of reference	677	128401	0.00037	0.5038	1.07 (0.99-1.16)	0.0805
Delusions of persecution	755	128414	0.00593	0.5344	1.31 (1.22-1.41)	3.33e-13

### Sheet: Table S8
Supplementary Table 8: Depression PRS analysis removing individuals with depression
Depression PRS
Phenotype	Cases	Controls	R2	AUC	OR (95% CI)	P
Any PE vs. controls	3635	96546	0.00143	0.5146	1.11 (1.08-1.15)	4.92e-10
Distressing PE vs. controls	1022	96546	0.00249	0.5323	1.18 (1.11-1.25)	2.61e-07
Distressing PE vs. undistressing PE	1022	3547	0.00216	0.5058	1.09 (1.01-1.17)	0.0208
Multiple PE vs. controls	1882	96546	0.00155	0.5155	1.13 (1.08-1.18)	3.18e-07
Visual hallucinations	2490	97617	0.00118	0.513	1.11 (1.06-1.15)	5.55e-07
Auditory hallucinations	1108	99595	0.00138	0.5171	1.13 (1.06-1.20)	8.02e-05
Delusions of reference	383	100422	1e-05	0.4986	1.03 (0.93-1.14)	0.5233
Delusions of persecution	290	100603	0.00438	0.5563	1.28 (1.14-1.44)	3.18e-05

### Sheet: Table S9
Supplementary Table 9: Comparison of PRS between those did and did not complete the MHQ
PRS	P-value	R2	AUC	OR	L95	U95	P
Schizophrenia	5e-08	0.00018995	0.50083	0.975152	0.968762	0.981584	6.3183e-14
Schizophrenia	1e-07	0.000207088	0.500945	0.974053	0.967667	0.980481	4.73973e-15
Schizophrenia	5e-06	0.000320188	0.501294	0.967784	0.961432	0.974178	1.91397e-22
Schizophrenia	5e-05	0.000400777	0.501631	0.963948	0.957608	0.97033	1.07821e-27
Schizophrenia	0.0005	0.000600323	0.502564	0.956004	0.949711	0.96234	1.17136e-40
Schizophrenia	0.005	0.000816757	0.503364	0.948572	0.94229	0.954895	1.09374e-54
Schizophrenia	0.05	0.000971058	0.504067	0.943782	0.937501	0.950106	1.11675e-64
Schizophrenia	0.1	0.00104118	0.504372	0.941803	0.93553	0.948118	3.24276e-69
Schizophrenia	0.2	0.00109539	0.504583	0.940224	0.933947	0.946543	1.01089e-72
Schizophrenia	0.5	0.00115985	0.504807	0.938486	0.932215	0.9448	6.86136e-77
Schizophrenia	1	0.00115114	0.504776	0.938719	0.932447	0.945033	2.50686e-76
Bipolar Disorder	5e-08	6.96435e-06	0.500032	1.00458	0.997991	1.01121	0.173524
Bipolar Disorder	1e-07	2.36751e-05	0.500107	1.0088	1.00219	1.01546	0.00900352
Bipolar Disorder	5e-06	2.5712e-05	0.5001	1.00919	1.00257	1.01584	0.0064228
Bipolar Disorder	5e-05	1.06431e-06	0.500009	1.00105	0.994487	1.00765	0.755085
Bipolar Disorder	0.0005	3.69406e-06	0.500021	1.00316	0.996571	1.00978	0.348359
Bipolar Disorder	0.005	8.5882e-07	0.500012	1.00064	0.99405	1.00728	0.84912
Bipolar Disorder	0.05	7.76953e-07	0.500019	1.00037	0.993743	1.00704	0.913339
Bipolar Disorder	0.1	1.50711e-06	0.500015	1.00163	0.994978	1.00832	0.632266
Bipolar Disorder	0.2	1.46069e-06	0.500018	1.00158	0.994913	1.0083	0.642724
Bipolar Disorder	0.5	2.21541e-06	0.500022	1.00226	0.995585	1.00899	0.507287
Bipolar Disorder	1	2.54954e-06	0.500019	1.00251	0.995824	1.00924	0.462833
Depression	5e-08	1.23337e-05	0.500081	0.994198	0.987007	1.00144	0.11621
Depression	1e-07	7.29735e-05	0.500416	0.984456	0.977337	0.991627	2.33072e-05
Depression	5e-06	8.19055e-05	0.500435	0.983508	0.976396	0.990671	7.08119e-06
Depression	5e-05	0.000175879	0.500924	0.975712	0.968656	0.98282	3.15231e-11
Depression	0.0005	0.00024058	0.501357	0.9716	0.964575	0.978677	7.20172e-15
Depression	0.005	0.000521247	0.502607	0.958342	0.951409	0.965325	1.5494e-30
Depression	0.05	0.000918637	0.504009	0.945002	0.938162	0.951892	1.3477e-52
Depression	0.1	0.000941325	0.50418	0.944341	0.937505	0.951226	7.43566e-54
Depression	0.2	0.000972317	0.504355	0.943454	0.936625	0.950333	1.42825e-55
Depression	0.5	0.00100215	0.504555	0.942606	0.935782	0.949481	3.19177e-57
Depression	1	0.00102713	0.504671	0.941911	0.935091	0.948781	1.32086e-58
Intelligence	5e-08	0.000376557	0.501708	1.0361	1.02931	1.04294	4.07352e-26
Intelligence	1e-07	0.000468451	0.50205	1.04035	1.03354	1.04722	4.23171e-32
Intelligence	5e-06	0.000714509	0.503273	1.05015	1.04326	1.05708	4.57873e-48
Intelligence	5e-05	0.00148743	0.505937	1.07317	1.06613	1.08027	4.62242e-98
Intelligence	0.0005	0.00286364	0.510537	1.10319	1.09593	1.1105	8.2762e-187
Intelligence	0.005	0.00397811	0.513791	1.12308	1.11567	1.13054	1.57269e-258
Intelligence	0.05	0.00537388	0.517933	1.14516	1.13756	1.15281	1e-300
Intelligence	0.1	0.0055214	0.518175	1.14739	1.13977	1.15506	1e-300
Intelligence	0.2	0.00545399	0.518049	1.14657	1.13895	1.15424	1e-300
Intelligence	0.5	0.00536155	0.51767	1.1453	1.13768	1.15296	1e-300
Intelligence	1	0.00535004	0.517623	1.14513	1.13751	1.15279	1e-300
Neuroticism	1e-07	3.73298e-06	0.500022	0.996842	0.990318	1.00341	0.3451
Neuroticism	5e-06	5.20333e-06	0.500047	0.996144	0.989621	1.00271	0.249121
Neuroticism	5e-05	1.01925e-05	0.500045	1.00564	0.999051	1.01228	0.0935559
Neuroticism	0.0005	3.25175e-06	0.500021	0.997104	0.99057	1.00368	0.387147
Neuroticism	0.005	7.49787e-05	0.5003	0.984369	0.977921	0.990859	2.61622e-06
Neuroticism	0.05	0.000299073	0.501212	0.968891	0.96254	0.975284	4.56586e-21
Neuroticism	0.1	0.000305266	0.501223	0.968561	0.962209	0.974954	1.80102e-21
Neuroticism	0.2	0.000317945	0.501305	0.967919	0.96157	0.974309	2.68174e-22
Neuroticism	0.5	0.000290035	0.501231	0.969338	0.96298	0.975738	1.77804e-20
Neuroticism	1	0.000290766	0.501242	0.969295	0.962937	0.975696	1.59307e-20
